# BoNTax: a curated genome-based framework for taxonomic classification and characterization of *Clostridium botulinum* Group I and *Clostridium sporogenes*

**DOI:** 10.64898/2026.10.06.757027

**Authors:** Gangiredla Jayanthi, Shashi Sharma, Gonzalez-Escalona Narjol

## Abstract

*Clostridium botulinum* Group I and *Clostridium sporogenes* are closely related genomic lineages for which historical toxin-based nomenclature can obscure species-level relationships. We developed BoNTax, a curated taxonomy-first framework that separates average nucleotide identity (ANI)-based species assignment from botulinum neurotoxin (BoNT) characterization while integrating assembly quality assessment, multilocus sequence typing (MLST), AMRFinderPlus-based detection of *bont* genes, other virulence-associated genes, and antimicrobial resistance genes into standardized outputs. Analysis of 966 genomes informed genome-size criteria and the selection of 46 representative references comprising 22 *C. botulinum* Group I and 24 *C. sporogenes* genomes. Pairwise ANI resolved these references into two distinct species clusters: within-species ANI values were >95%, whereas between-species values were <95%, supporting a 95% species-level assignment threshold. BoNTax was implemented in GalaxyTrakr as complementary FASTQ- and FASTA-input workflows that converge on a common downstream analysis. The workflow completed analysis of all 42 validation genomes. Among the 32 genomes with a reported taxonomic identity, 29 assignments were concordant and three prompted taxonomic re-evaluations. For the ten genomes reported as taxonomically unknown, BoNTax provided ANI-based assignments. Of the three discordances, BT-22100019 was assigned to *C. sporogenes* rather than the reported *C. botulinum* Group I, whereas R1125/03 and R1135/03 showed 99.96% ANI to *C. caseinilyticum* DSM 46279, supporting their identification as *C. caseinilyticum*. MLST assignments were concordant for genomes with established profiles except PNUSAB000061, for which ST183 was not assigned by the MLST database version used in this analysis. BoNT type and subtype detection was fully concordant across toxigenic genomes, including bivalent strains. Thirty-one genomes met the predefined assembly-size QC criterion, whereas 11 received QC warnings, including all eight datasets representing four known mixed cultures. BoNTax therefore provides a reproducible genomic framework for resolving closely related clostridial lineages, identifying taxonomic annotations requiring re-evaluation, and reporting clinically relevant toxin information without conflating toxin genotype with species identity.

**Data Summary:** Accession numbers and associated metadata for the *Clostridium botulinum* Group I and *Clostridium sporogenes* genomes analyzed in this study are provided in Supplementary Table 1. This table includes the nucleotide, experiment, sample, and study accessions available for each genome. The complete pairwise average nucleotide identity matrix used to assess genomic diversity and establish the taxonomic decision criteria is provided in Supplementary Table 2. The distribution of curated *bont* profiles for the genomes in Supplementary Table 1 is provided in Supplementary Table 3. Integrated BoNTax results for the validation genomes and reference controls are provided in Supplementary Table 4 and include genome assembly metrics, quality-control status, antimicrobial resistance determinants, *bont* and other virulence-associated genes, multilocus sequence types, closest reference matches, ANI values, and taxonomic assignments.

The BoNTax FASTQ- and FASTA-input Galaxy workflow files, the versioned curated reference-genome manifest, a test dataset, expected outputs, software and database version information, and supporting documentation used in this study are archived in Zenodo as BoNTax version 1.0.0 (DOI: 10.5281/zenodo.22964346). The version-controlled development repository is maintained on GitHub (https://github.com/JayanthiGangiredla/BoNTax/tree/main). The step-by-step GalaxyTrakr protocol is available through Protocols.io (DOI: 10.17504/protocols.io.dm6gp4ozjgzp/v1). Sequence data used in this study are publicly available through the individual accession numbers listed in Supplementary Table 1.

**Impact Statement:** Historical toxin-based nomenclature can obscure the genomic boundary between *Clostridium botulinum* group I and *Clostridium sporogenes*, complicating taxonomic interpretation and surveillance reporting. BoNTax combines curated reference genomes and average nucleotide identity-based species assignment with assembly-size quality assessment, multilocus sequence typing, and detection of botulinum neurotoxin, other virulence-associated, and antimicrobial resistance genes. Complementary FASTQ- and FASTA-input GalaxyTrakr workflows make this integrated analysis accessible to laboratories working with either raw sequencing reads or assembled genomes. Analysis of a genomically diverse collection demonstrated clear separation of the two target taxa and identified public records requiring taxonomic re-evaluation. By independently reporting species identity and toxin genotype in standardized outputs, BoNTax supports reproducible interpretation of closely related clostridial genomes for food-safety, public-health, and research applications.
