## Supplementary Table 3 for "BoNTax: a curated genome-based framework for taxonomic classification and characterization of *Clostridium botulinum* Group I and *Clostridium sporogenes*"

### Sheet: Sheet1
Supplementary Table 3. Distribution of botulinum neurotoxin (bont) genes among Clostridium botulinum group I and Clostridium sporogenes genomes. Additional isolate metadata and accession numbers are provided in Supplementary Table S1.
ANI-based taxon	BoNT profile	Number of genomes
C. botulinum group I	A1	169
C. botulinum group I	A1B5	131
C. botulinum group I	A2	156
C. botulinum group I	A2b	1
C. botulinum group I	A2B2	1
C. botulinum group I	A2B3	1
C. botulinum group I	A2B5	1
C. botulinum group I	A2B6	4
C. botulinum group I	A2B7	1
C. botulinum group I	A2f4	7
C. botulinum group I	A2F4F5	6
C. botulinum group I	A2F5	1
C. botulinum group I	A3	10
C. botulinum group I	a4B5	3
C. botulinum group I	A5	8
C. botulinum group I	A5b	93
C. botulinum group I	B1	89
C. botulinum group I	B2	127
C. botulinum group I	B2H	2
C. botulinum group I	B3	42
C. botulinum group I	B5	2
C. botulinum group I	B5F2	8
C. botulinum group I	B6	3
C. botulinum group I	B7	18
C. botulinum group I	Bnew	2
C. botulinum group I	BnewF8	1
C. botulinum group I	F1	16
C. botulinum group I	F3	1
C. botulinum group I	F4	5
C. botulinum group I	F5	2
C. botulinum group I	F8	1
C. botulinum group I	No bont detected	26
C. sporogenes	No bont detected	8
C. sporogenes	B1	12
C. sporogenes	B2	2
C. sporogenes	B3	1
C. sporogenes	B5	2
C. sporogenes	B6	3
Total		966
Lowercase toxin designations indicate silent toxin or that the toxin gene is there but the toxin is not produced. “new” denotes a new subtype. “No bont gene detected” indicates that no qualifying bont sequence was identified using the specified detection criteria (AMRfinderplus)
