## Supplementary Table 4 for "BoNTax: a curated genome-based framework for taxonomic classification and characterization of *Clostridium botulinum* Group I and *Clostridium sporogenes*"

### Sheet: Galaxy1218-(QC_ANI_Results)
Supplementary Table 4. BoNTax taxonomic, genotyping, and quality-control results for the 42 validation genomes and eight reference genomes included as controls for pipeline execution and ANI-based visualization. The reference controls comprised four C. botulinum group I genomes (CDC67190, Hall_80, Langeland, and Loch Maree A3) and four C. sporogenes genomes (ATCC 15579, DSM 795, Osaka05, and Prev…
Sample	Total length (>= 0 bp)	# contigs	N50	QC_check	AMR	VIRULENCE	ST	Reference_match	ANI	Aligned_Fragments	Total_Fragments	Species_match
111	4166875	2	3901300	Pass	cfr,cplR	bont_B2,bont_X	19	Cbotulinum_group1_Hall	98.6345	1187	1388	Clostridium botulinum group1
1169	4217365	1	4217365	Pass	blaCBP-1,blaR1,cfr,cplR	bont_A3	25	Cbotulinum_group1_CDC14	99.0918	1140	1405	Clostridium botulinum group1
AM282	3928293	1	3928293	Pass	cfr,cplR	bont_A2	84	Cbotulinum_group1_A96	98.8009	1172	1309	Clostridium botulinum group1
ATCC3502	3886916	1	3886916	Pass	cfr	bont_A1	9	Cbotulinum_group1_Hall	99.9035	1237	1295	Clostridium botulinum group1
BT22100019	4330354	2	4068086	Pass	cfr,cplR	bont_B1	96	Csporogenes_CDC31846	99.9207	1376	1443	Clostridium sporogenes
CDC54064	4235583	1	4235583	Pass	blaCBP-1,blaR1,cfr,cplR	bont_A3	25	Cbotulinum_group1_CDC14	99.1079	1139	1411	Clostridium botulinum group1
CDC_31956	4325240	62	224628	Pass	cfr,cplR	bont_A1,bont_B5	6	Cbotulinum_group1_CDC43305	99.844	1098	1411	Clostridium botulinum group1
CDC_31969	4275778	63	208389	Pass	cfr,cplR	bont_A1,bont_B5	6	Cbotulinum_group1_CDC43305	99.8874	1095	1392	Clostridium botulinum group1
CDC_36910	4300591	64	209389	Pass	cfr,cplR	bont_A1,bont_B5	6	Cbotulinum_group1_CDC43305	99.8751	1094	1401	Clostridium botulinum group1
F160	4011842	2	3994274	Pass	cfr,cplR	bont_F3	158	Cbotulinum_group1_Hall	98.8248	1207	1336	Clostridium botulinum group1
F634	4303351	4	3841378	Pass	cfr,cplR	bont_F5	7	Cbotulinum_group1_Bf	99.2328	1236	1432	Clostridium botulinum group1
FE9508BPD	4180934	4	3977274	Pass	cfr,cplR	bont_B5,bont_F2	14	Cbotulinum_group1_Bf	99.9466	1314	1392	Clostridium botulinum group1
FE9508BRB	4180934	4	3977274	Pass	cfr,cplR	bont_B5,bont_F2	14	Cbotulinum_group1_Bf	99.9466	1314	1392	Clostridium botulinum group1
LochMareeA3	4259691	2	3992906	Pass	cfr,cplR	bont_A3	3	Cbotulinum_group1_LochMareeA3	100	1417	1418	Clostridium botulinum group1
Osaka2020	4138332	3	3844908	Pass	cfr,cplR	bont_B5	133	Cbotulinum_group1_657	98.7186	1312	1378	Clostridium botulinum group1
PA9508B	4170326	4	3977270	Pass	cfr,cplR	bont_B5,bont_F2	14	Cbotulinum_group1_Bf	99.9487	1312	1388	Clostridium botulinum group1
PNUSAB000054	4112163	33	249216	Pass	cfr,cplR	bont_B1	34	Cbotulinum_group1_CDC64197	98.2847	1266	1355	Clostridium botulinum group1
PNUSAB000055	4110803	45	225606	Pass	cfr,cplR	bont_B1	34	Cbotulinum_group1_CDC64197	98.3188	1257	1351	Clostridium botulinum group1
R1125_03	3925626	145	67679	Pass	cplR	bont_B1	5	Csporogenes_CDC78112PL1	90.1848	990	1250	Clostridium Unknown
R1135_03	3906372	227	46785	Pass	cplR	bont_B1	5	Csporogenes_CDC78112PL1	90.2365	948	1195	Clostridium Unknown
PNUSAB000063	3948836	39	275854	Pass	cfr,cplR	bont_A1,bont_B5	10	Cbotulinum_group1_A96	99.932	1222	1295	Clostridium botulinum group1
PNUSAB000064	4110496	30	438854	Pass	cfr,cplR	bont_B1	34	Cbotulinum_group1_CDC64197	98.28	1262	1356	Clostridium botulinum group1
FDA1284170-01	4158838	209	45099	Pass	cfr,cplR	bont_B1	152	Csporogenes_W534242	100	1280	1286	Clostridium sporogenes
FDA1289002-02	4121806	252	34311	Pass	cfr,cplR	bont_B1	152	Csporogenes_W534242	99.9226	1191	1253	Clostridium sporogenes
CFSAN145908	13284240	2614	17979	Possible contamination or Mixed culture or an incomplete assembly	cplR,tet(M)	cpa,cpb2,pfoA	72	Csporogenes_FDA1316851_S005_003	99.066	1181	3327	Clostridium sporogenes
CFSAN145908d	13383120	2542	22854	Possible contamination or Mixed culture or an incomplete assembly	cplR,tet(M)	cpa,cpb2,pfoA	72	Csporogenes_FDA1316851_S005_003	99.3813	1204	3397	Clostridium sporogenes
CFSAN145909	9532743	1815	59893	Possible contamination or Mixed culture or an incomplete assembly	cplR,mef(A),tet(M)	0	-	Csporogenes_FDA1316851_S005_003	98.799	1216	2527	Clostridium sporogenes
CFSAN145909d	9265353	1647	63682	Possible contamination or Mixed culture or an incomplete assembly	cplR,mef(A),tet(M)	0	-	Csporogenes_FDA1316851_S005_003	98.7341	1211	2494	Clostridium sporogenes
CFSAN145910	14964755	5584	4627	Possible contamination or Mixed culture or an incomplete assembly	cfr,cplR,mef(A),tet(M)	0	-	Csporogenes_AM553	97.1412	1034	2662	Clostridium sporogenes
CFSAN145910d	14187973	5808	4246	Possible contamination or Mixed culture or an incomplete assembly	cfr,mef(A),tet(M)	0	-	Csporogenes_B2_450	97.0387	976	2373	Clostridium sporogenes
CFSAN145911	7968791	674	68159	Possible contamination or Mixed culture or an incomplete assembly	cfr,cplR,mef(A),tet(M)	0	70	Csporogenes_ATCC_15579	99.9615	1340	2415	Clostridium sporogenes
CFSAN145911d	8040049	588	119981	Possible contamination or Mixed culture or an incomplete assembly	cfr,cplR,tet(M)	0	70	Csporogenes_ATCC_15579	99.9692	1346	2472	Clostridium sporogenes
CFSAN145912	4270368	89	112564	Pass	cplR	0	74	Csporogenes_FDA1304820_S005_002	98.9854	1242	1383	Clostridium sporogenes
CFSAN145912d	4269659	96	81872	Pass	cplR	0	74	Csporogenes_FDA1304820_S005_002	98.9922	1245	1378	Clostridium sporogenes
PNUSAB000060	4318966	43	243249	Pass	cplR	0	-	Csporogenes_FDA1316851_S005_003	99.0499	1229	1417	Clostridium sporogenes
PNUSAB000061	4101998	52	231914	Pass	cfr,cplR	0	-	Csporogenes_FDA1316851_S005_003	98.8985	1218	1343	Clostridium sporogenes
PNUSAB000062	4245649	62	168815	Pass	ant(6)-Ia,cplR,spw	0	-	Csporogenes_Prevot_594	99.0465	1245	1386	Clostridium sporogenes
97_32	4221201	66	135360	Pass	cfr,cplR	bont_B1	96	Csporogenes_CDC31846	99.9662	1342	1375	Clostridium sporogenes
A40_82	4257663	120	81852	Pass	cfr,cplR	bont_B1	96	Csporogenes_CDC31846	99.9664	1336	1358	Clostridium sporogenes
BSD2780120874b	3120551	32	244885	Possible contamination or Mixed culture or an incomplete assembly	lnu(B),lsa(E),mef(A)	0	-	Csporogenes_FDA1316851_S005_004	88.4153	845	1025	Clostridium Unknown
DSM_111390	5645749	67	223637	Possible contamination or Mixed culture or an incomplete assembly	0	0	-	Csporogenes_CDC75088T1	77.461	320	1852	Clostridium Unknown
IEH_97212	3074397	138	72054	Possible contamination or Mixed culture or an incomplete assembly	tet(M)	0	-	Csporogenes_FDA1316851_S005_004	88.4916	808	970	Clostridium Unknown
Cbot_gp1_CDC67190	3954777	1	3954777	Pass	cfr,cplR	bont_A1,bont_B5	4	Cbotulinum_group1_CDC67190	100	1318	1318	Clostridium botulinum group1
Cbot_gp1_Hall_80	3812159	64	175053	Pass	cfr,cplR	bont_B1	30	Cbotulinum_group1_Hall_80	100	1233	1236	Clostridium botulinum group1
Cbot_gp1_Langeland	3995387	1	3995387	Pass	cfr,cplR	bont_F1	88	Cbotulinum_group1_Langeland	100	1328	1331	Clostridium botulinum group1
Cbot_gp1_LochMareeA3	4259691	2	3992906	Pass	cfr,cplR	bont_A3	3	Cbotulinum_group1_LochMareeA3	100	1417	1418	Clostridium botulinum group1
Csporo_ATCC_15579	4102325	2	2710723	Pass	cfr,cplR	0	70	Csporogenes_ATCC_15579	100	1365	1366	Clostridium sporogenes
Csporo_DSM_795	4106655	16	722007	Pass	cplR	0	-	Csporogenes_DSM_795	100	1358	1359	Clostridium sporogenes
Csporo_Osaka05	4408349	3	4004744	Pass	cfr,cplR	bont_B6	35	Csporogenes_Osaka05	99.9996	1461	1467	Clostridium sporogenes
Csporo_Prevot_594	4334551	2	4077214	Pass	cplR	bont_B2	54	Csporogenes_Prevot_594	100	1444	1444	Clostridium sporogenes
